# Fungal taste for minerals: the ectomycorrhizal fungus *Paxillus involutus* triggers specific genes when extracting potassium from different silicates

**DOI:** 10.1101/2021.03.05.434133

**Authors:** F. Pinzari, A.D. Jungblut, J. Cuadros

## Abstract

Silicates make up about 90% of the Earth’s crust and constitute the main source of mineral nutrients for microorganisms and plants. Fungi can actively weather silicates to extract nutrients. However, it is unclear whether they are able to obtain the same amounts of nutrients and use the same mechanisms when tapping into different mineral sources. We performed a microcosm experiment using the ectomycorrhizal basidiomycetes *Paxillus involutus* and the silicates K-vermiculite, muscovite and phlogopite as only potassium sources, as they show a different resistance for the removal of K cations from the mineral structure. A combination of transcriptomic, elemental and SEM analyses showed that different minerals stimulated specific weathering mechanisms and led to a change in fungal genes expression. The differential expression of the fungal genes generated alternative chemical attacks on the minerals, resulting in a tailored dissolution and selective uptake of chemical elements according to the leachability of K from the silicate mineral. The K uptake capacity of the fungus was highest with vermiculite in comparison to growth on phlogopite and muscovite. The findings provide new insights into fungal-mineral interactions that will help to interpret key processes for the homeostasis of soil environments.
