## Supplementary Spreadsheet 1, Excel file containing the list of top up-regulated and down-regulated genes for "Fungal taste for minerals: the ectomycorrhizal fungus *Paxillus involutus* triggers specific genes when extracting potassium from different silicates"

### Sheet: Cp vs Cm Top UP-Down genes
Cp/Cm	Name	logFC	FDR	Description	Gene Length	GO IDs	GO Names P	GO Names F	GO Names C
UP	PAXINDRAFT_170048	5.98226	3.5478e-42	radical SAM enzyme	237	F:GO:0003824; F:GO:0051536		F:iron-sulfur cluster binding
UP	PAXINDRAFT_171302	5.34495	6.95283e-54	hypothetical protein PAXINDRAFT_171302, partial	146	F:GO:0005524		F:ATP binding
UP	PAXINDRAFT_49529	4.88631	2.74011e-32	multiple ankyrin repeats single kh domain protein, putative	129	F:GO:0005515		F:protein binding
UP	PAXINDRAFT_103314	4.65407	2.15235e-49	WD40 repeat-like protein	222	F:GO:0005524		F:ATP binding
UP	PAXINDRAFT_177387	4.39749	1.57805e-24	hypothetical protein PAXINDRAFT_177387	148	C:GO:0016020; C:GO:0016021			C:integral component of membrane
UP	PAXINDRAFT_101306	4.32851	2.5888e-93	WD40 repeat-like protein	219	P:GO:0006468; F:GO:0004672; F:GO:0005524	P:protein phosphorylation	F:protein kinase activity
UP	PAXINDRAFT_18778	4.24962	1.33609e-82	hypothetical protein PAXINDRAFT_18778, partial	417	F:GO:0005524		F:ATP binding
UP	PAXINDRAFT_140629	4.093	9.11663e-49	kinase-like protein	238	P:GO:0016310; F:GO:0016301	P:phosphorylation	F:kinase activity
UP	PAXINDRAFT_168940	4.08747	3.11698e-52	predicted protein	218	P:GO:0055114; F:GO:0005506; F:GO:0016705; F:GO:0020037	P:oxidation-reduction process	F:iron ion binding; F:oxidoreductase activity, acting on paired donors, with incorporation or reduction of molecular oxygen; F:heme binding
DOWN	PAXINDRAFT_12839	-5.49203	2.90544e-79	cytochrome P450	458	P:GO:0055114; F:GO:0004497; F:GO:0005506; F:GO:0016705; F:GO:0020037	P:oxidation-reduction process	F:monooxygenase activity; F:iron ion binding
DOWN	PAXINDRAFT_86206	-5.09598	5.16463e-71	threonine ammonia-lyase, biosynthetic	399	P:GO:0006567; P:GO:0009097; F:GO:0004794; F:GO:0030170; C:GO:0005623; C:GO:0005739	P:threonine catabolic process	F:pyridoxal phosphate binding	C:mitochondrion
DOWN	PAXINDRAFT_173207	-5.04984	1.40804e-39	beta-Ala-His dipeptidase	498	P:GO:0006508; P:GO:0006751; F:GO:0008242; F:GO:0070573; C:GO:0005623; C:GO:0005739; C:GO:0062040	P:glutathione catabolic process	F:metallodipeptidase activity	C:fungal biofilm matrix
DOWN	PAXINDRAFT_12840	-4.81069	1.44482e-44	hypothetical protein PAXINDRAFT_12840	179	P:GO:0055114; F:GO:0004497; F:GO:0005506; F:GO:0016705; F:GO:0020037; C:GO:0016020	P:oxidation-reduction process	F:monooxygenase activity; F:iron ion binding
DOWN	PAXINDRAFT_67249	-4.6322	6.70431e-60	8-amino-7-oxononanoate synthase	435	P:GO:0009058; F:GO:0016740; F:GO:0030170	P:biosynthetic process	F:pyridoxal phosphate binding; F:transferase activity
DOWN	PAXINDRAFT_96838	-4.61488	8.74731e-41	phosphatidylserine decarboxylase	457	P:GO:0008654; F:GO:0004609	P:phospholipid biosynthetic process	F:phosphatidylserine decarboxylase activity
																																							C:polysome	C:plasma membrane	C:cell surface	C:yeast-form cell wall	C:hyphal cell wall	C:fungal biofilm matrix	C:post-mRNA release spliceosomal complex

### Sheet: V vs Cm Top UP-Down genes
V/Cm	Name	logFC	FDR	Description	Gene Length	GO IDs	GO Names P	GO Names F	GO Names C
UP	PAXINDRAFT_168631	1.78596	3.57911e-16	hypothetical protein PAXINDRAFT_168631	489	P:GO:0042773; F:GO:0008137; F:GO:0009055; F:GO:0051536; C:GO:0016020	P:ATP synthesis coupled electron transport	F:electron transfer activity	C:membrane
UP	PAXINDRAFT_140191	1.54899	7.28059e-22	predicted protein	335	P:GO:0017001; F:GO:0008270; F:GO:0008800; C:GO:0016021	P:antibiotic catabolic process	F:iron-sulfur cluster binding	C:integral component of membrane
UP	PAXINDRAFT_141730	1.43732	5.87346e-09	glycoside hydrolase family 20 protein	180	P:GO:0005975; F:GO:0004563; F:GO:0102148	P:carbohydrate metabolic process	F:beta-N-acetylhexosaminidase activity; F:N-acetyl-beta-D-galactosaminidase activity
UP	PAXINDRAFT_95977	1.37774	1.34356e-16	putative agmatinase	249	P:GO:0033388; F:GO:0008783; F:GO:0046872	P:putrescine biosynthetic process from arginine	F:metal ion binding
UP	PAXINDRAFT_166727	1.3715	8.94931e-20	PLP-dependent transferase	508	P:GO:0009058; F:GO:0004838; F:GO:0030170	P:biosynthetic process	F:pyridoxal phosphate binding
UP	PAXINDRAFT_180712	1.29449	8.1255e-15	benzoquinone reductase	202	P:GO:0055114; F:GO:0003955; F:GO:0010181	P:oxidation-reduction process	F:NAD(P)H dehydrogenase (quinone) activity
UP	PAXINDRAFT_162912	1.23853	3.73103e-18	nitrite reductase	1138	P:GO:0006807; P:GO:0055114; F:GO:0008942; F:GO:0020037; F:GO:0051537; C:GO:0016020	P:oxidation-reduction process	F:nitrite reductase [NAD(P)H] activity; F:2 iron, 2 sulfur cluster binding	C:membrane
UP	PAXINDRAFT_76742	1.21912	8.3625e-09	nitrate reductase	917	P:GO:0006807; P:GO:0006809; P:GO:0015706; P:GO:0015707; P:GO:0042128; P:GO:0055085; P:GO:0055114; F:GO:0015112; F:GO:0015113; F:GO:0020037; F:GO:0030151; F:GO:0043546; F:GO:0050464; C:GO:0005887	P:nitric oxide biosynthetic process	F:heme binding	C:integral component of plasma membrane
UP	PAXINDRAFT_110433	1.17292	2.77769e-17	GNS1/SUR4 membrane protein	309	P:GO:0006892; P:GO:0019367; P:GO:0030148; P:GO:0032511; P:GO:0034625; P:GO:0034626; P:GO:0042761; P:GO:0051649; F:GO:0009922; F:GO:0102336; F:GO:0102337; F:GO:0102338; F:GO:0102756; C:GO:0005623; C:GO:0030176; C:GO:0098827	P:sphingolipid biosynthetic process	F:fatty acid elongase activity; F:very-long-chain 3-ketoacyl-CoA synthase activity	C:integral component of endoplasmic reticulum membrane
UP	PAXINDRAFT_19704	1.13282	2.79974e-12	agmatinase	315	P:GO:0033388; F:GO:0008783; F:GO:0046872	P:putrescine biosynthetic process from arginine	F:metal ion binding
UP	PAXINDRAFT_89022	1.11186	2.98658e-06	Redoxin	143	P:GO:0042026; P:GO:0045454; P:GO:0055114; P:GO:0098869; F:GO:0004601; F:GO:0051082; F:GO:0051920; C:GO:0005623	P:cell redox homeostasis; P:oxidation-reduction process	F:peroxidase activity	C:cell
DOWN	PAXINDRAFT_96838	-3.34594	9.97664e-24	phosphatidylserine decarboxylase	457	P:GO:0008654; F:GO:0004609	P:phospholipid biosynthetic process	F:phosphatidylserine decarboxylase activity
DOWN	PAXINDRAFT_175161	-3.15785	1.68573e-47	acyl-CoA N-acyltransferase	216	F:GO:0008080		F:N-acetyltransferase activity
DOWN	PAXINDRAFT_167711	-1.79642	2.11377e-38	P-loop containing nucleoside triphosphate hydrolase protein	1335	P:GO:0006855; P:GO:0140115; F:GO:0005524; F:GO:0016887; F:GO:0042626; C:GO:0000324; C:GO:0005886; C:GO:0016021	P:export across plasma membrane	F:ATPase-coupled transmembrane transporter activity	C:fungal-type vacuole
DOWN	PAXINDRAFT_43706	-1.66993	4.74902e-39	predicted protein	90	P:GO:0007264; P:GO:0022618; P:GO:0042256; F:GO:0003924; F:GO:0005085; F:GO:0005525; C:GO:0005623; C:GO:0005829	P:small GTPase mediated signal transduction	F:guanyl-nucleotide exchange factor activity	C:cytosol
DOWN	PAXINDRAFT_162006	-1.6639	2.3506e-53	P-loop containing nucleoside triphosphate hydrolase protein	936	P:GO:0007264; P:GO:0022618; P:GO:0042256; F:GO:0003924; F:GO:0005085; F:GO:0005525; C:GO:0005623; C:GO:0005829	P:small GTPase mediated signal transduction	F:GTPase activity	C:cytosol
DOWN	PAXINDRAFT_117497	-1.50231	1.26888e-32	UROD/MetE-like protein	395	P:GO:0009086; P:GO:0032259; F:GO:0003871; F:GO:0008270	P:methionine biosynthetic process	F:zinc ion binding
DOWN	PAXINDRAFT_171745	-1.41552	6.54236e-35	Ku DNA-binding complex, Ku70 subunit	647	P:GO:0000727; P:GO:0006303; P:GO:0006333; P:GO:0006348; P:GO:0030466; P:GO:0032208; P:GO:0032508; P:GO:0097552; P:GO:0097695; P:GO:0099114; P:GO:0110027; F:GO:0003678; F:GO:0003684; F:GO:0003723; F:GO:0042162; C:GO:0005623; C:GO:0005635; C:GO:0005724; C:GO:0043564; C:GO:1990707	P:double-strand break repair via break-induced replication	F:damaged DNA binding	C:nuclear subtelomeric heterochromatin
DOWN	PAXINDRAFT_164932	-1.35893	2.03968e-28	P-loop containing nucleoside triphosphate hydrolase protein	1602	P:GO:0036246; P:GO:0071996; F:GO:0005524; F:GO:0042626; F:GO:0043492; C:GO:0000329; C:GO:0005623; C:GO:0016021	P:phytochelatin 2 import into vacuole	F:ATPase-coupled transmembrane transporter activity	C:fungal-type vacuole membrane
DOWN	PAXINDRAFT_165289	-1.30857	4.95886e-41	eukaryotic translation elongation factor 2	843	P:GO:0002182; P:GO:0035690; P:GO:0045901; P:GO:1990145; F:GO:0003746; F:GO:0003924; F:GO:0005525; F:GO:0008144; C:GO:0005623; C:GO:0005829; C:GO:0005840; C:GO:0005886; C:GO:0009986; C:GO:0030445; C:GO:1990904	P:cytoplasmic translational elongation	F:GTP binding	C:cell surface; C:yeast-form cell wall

### Sheet: M vs Cm Top UP-Down genes
M/Cm	Name	logFC	FDR	Description	Gene Length	GO IDs	GO Names P	GO Names F	GO Names C
UP	PAXINDRAFT_78116	1.95011	1.23357e-10	WD40 repeat-like protein	510	P:GO:0000122; P:GO:0016575; P:GO:0031939; P:GO:0032874; P:GO:0045835; P:GO:0070869; F:GO:0003714; F:GO:0005515; C:GO:0005623; C:GO:0034967; C:GO:0070210	P:positive regulation of stress-activated MAPK cascade	F:transcription corepressor activity	C:Rpd3L-Expanded complex
UP	PAXINDRAFT_141730	1.91867	1.99695e-14	glycoside hydrolase family 20 protein	180	P:GO:0005975; F:GO:0004563; F:GO:0102148	P:carbohydrate metabolic process	F:beta-N-acetylhexosaminidase activity; F:N-acetyl-beta-D-galactosaminidase activity
UP	PAXINDRAFT_94322	1.64827	7.09144e-17	SET domain-containing protein	297	P:GO:0000122; P:GO:0000183; P:GO:0006338; P:GO:0006348; P:GO:0007535; P:GO:0030466; P:GO:0034613; P:GO:0045141; P:GO:0051567; P:GO:0070870; F:GO:0003690; F:GO:0003697; F:GO:0003727; F:GO:0008270; F:GO:0035064; F:GO:0046974; C:GO:0005623; C:GO:0031618; C:GO:0031934; C:GO:0043494; C:GO:1990707	P:negative regulation of transcription by RNA polymerase II; P:chromatin silencing at rDNA; P:heterochromatin maintenance involved in chromatin silencing	F:zinc ion binding	C:nuclear subtelomeric heterochromatin
UP	PAXINDRAFT_155835	1.4403	7.78796e-11	P-loop containing nucleoside triphosphate hydrolase protein	247	F:GO:0005525		F:GTP binding
DOWN	PAXINDRAFT_153975	-2.61837	0.0303367	glycoside hydrolase family 79 protein	286	C:GO:0016020			C:membrane
DOWN	PAXINDRAFT_176752	-2.49749	0.0170513	hypothetical protein PAXINDRAFT_176752	824	P:GO:0006357; F:GO:0000981; F:GO:0008270; F:GO:0043565; C:GO:0005634	P:regulation of transcription by RNA polymerase II	F:DNA-binding transcription factor activity, RNA polymerase II-specific	C:nucleus
DOWN	PAXINDRAFT_91567	-2.40141	0.0340943	RnaseH-domain-containing protein	207	P:GO:0090502; F:GO:0003676; F:GO:0004523	P:RNA phosphodiester bond hydrolysis, endonucleolytic	F:nucleic acid binding
DOWN	PAXINDRAFT_96982	-1.35174	0.0115355	pali-domain-containing protein	185	C:GO:0005886; C:GO:0016021			C:integral component of membrane
DOWN	PAXINDRAFT_162475	-1.23119	9.83805e-18	heat shock protein 70	653	P:GO:0000209; P:GO:0002181; P:GO:0006515; P:GO:0006606; P:GO:0006616; P:GO:0006626; P:GO:0009636; P:GO:0019730; P:GO:0035617; P:GO:0035719; P:GO:0042026; P:GO:0043161; P:GO:0044409; P:GO:0044416; P:GO:0044416; P:GO:0051649; P:GO:0061077; P:GO:0071470; P:GO:0072318; P:GO:0090344; P:GO:0097308; P:GO:1900035; F:GO:0000049; F:GO:0005524; F:GO:0016887; F:GO:0042277; F:GO:0046872; F:GO:0051082; C:GO:00…	P:stress granule disassembly	F:metal ion binding	C:fungal-type vacuole membrane
DOWN	PAXINDRAFT_99821	-1.0115	6.83013e-07	MFS general substrate transporter	153	P:GO:0055085; C:GO:0005887	P:transmembrane transport		C:integral component of plasma membrane

### Sheet: P vs Cm Top UP-Down genes
P/Cm	Name	logFC	FDR	Description	Gene Length	GO IDs	GO Names P	GO Names F	GO Names C
UP	PAXINDRAFT_170351	1.80584	0.0101378	phosphoglycerate mutase-like protein	445	C:GO:0016021			C:integral component of membrane
UP	PAXINDRAFT_90118	1.8111	0.0110841	glycoside hydrolase family 30 protein	301	P:GO:0006665; F:GO:0004348; F:GO:0046557; C:GO:0005576	P:sphingolipid metabolic process	F:glucosylceramidase activity; F:glucan endo-1,6-beta-glucosidase activity	C:extracellular region
UP	PAXINDRAFT_121258	1.98538	0.0317789	hypothetical protein PAXINDRAFT_121258	316	F:GO:0005515		F:protein binding
DOWN	PAXINDRAFT_91567	-3.039	0.00586433	RnaseH-domain-containing protein	207	P:GO:0090502; F:GO:0003676; F:GO:0004523	P:RNA phosphodiester bond hydrolysis, endonucleolytic	F:nucleic acid binding
DOWN	PAXINDRAFT_176752	-2.67203	0.0101378	hypothetical protein PAXINDRAFT_176752	824	P:GO:0006357; F:GO:0000981; F:GO:0008270; F:GO:0043565; C:GO:0005634	P:regulation of transcription by RNA polymerase II	F:DNA-binding transcription factor activity, RNA polymerase II-specific	C:nucleus
DOWN	PAXINDRAFT_153975	-2.43472	0.036461	glycoside hydrolase family 79 protein	286	C:GO:0016020			C:membrane
